# Identifying Genetic Regulatory Variants that Affect Transcription Factor Activity

**DOI:** 10.1101/2022.10.21.513166

**Authors:** Xiaoting Li, Tuuli Lappalainen, Harmen J. Bussemaker

## Abstract

Assessing the functional impact of genetic variants across the human genome is essential for understanding the molecular mechanisms underlying complex traits and disease risk. Genetic variation that causes changes in gene expression can analyzed through parallel genotyping and functional genomics assays across sets of individuals. Trans-acting variants are of particular interest, but more challenging to identify than cis-acting variants. Here, to map variants that impact the expression of many genes simultaneously through a shared transcription factor (TF), we use an approach in which the protein-level regulatory activity of the TF is inferred from genome-wide expression data and then genetically mapped as a quantitative trait. To analyze RNA-seq profiles from the Genotype Tissue Expression (GTEx) project, we developed a generalized linear model (GLM) to estimate TF activity levels in an individual-specific manner. A key feature is that we fit a beta-binomial GLM at the level of pairs of neighboring genes in order to control for variation in local chromatin structure along the genome and other confounding effects. As a predictor in our model we use differential gene expression signatures from TF perturbation experiments. We estimated genotype-specific activities for 55 TFs across 49 tissues and performed genome-wide association analysis on the virtual TF activity trait. This revealed hundreds of TF activity quantitative trait loci, or aQTLs. Altogether, the set of tools we introduce here highlights the potential of genetic association studies for cellular endophenotypes based on a network-based multi-omic approach.
