## Supplemental Table S2 for "Identifying Genetic Regulatory Variants that Affect Transcription Factor Activity"

### Sheet: TableS2
tissue	TF	SNP	CHR	POS	A1	A2	N	AF1	BETA	SE	P
Brain_Amygdala	USF2	chr9_129574560_C_T_b38	9	129574560	T	C	129	0.0658915	-0.0324178	0.00454714	1.0091e-12
Brain_Amygdala	USF2	chr9_129579978_G_C_b38	9	129579978	C	G	129	0.0697674	-0.0317132	0.00445264	1.06102e-12
Brain_Amygdala	MXD3	chr2_43741192_G_A_b38	2	43741192	A	G	129	0.0658915	-0.0816906	0.0119919	9.61663e-12
Brain_Amygdala	HMGN3	chr2_74152698_C_T_b38	2	74152698	T	C	129	0.0542636	-0.066986	0.00924371	4.27185e-13
Brain_Amygdala	HMGN3	chr2_74195998_A_T_b38	2	74195998	T	A	129	0.0542636	-0.066986	0.00924371	4.27185e-13
Brain_Amygdala	HMGN3	chr3_14472013_G_A_b38	3	14472013	A	G	129	0.0542636	-0.0662796	0.00928372	9.37786e-13
Brain_Amygdala	HMGN3	chr22_22347417_A_G_b38	22	22347417	G	A	129	0.0697674	-0.0531849	0.00768878	4.60631e-12
Brain_Anterior_cingulate_cortex_BA24	HMGN3	chr6_160295614_T_C_b38	6	160295614	C	T	147	0.0544218	-0.0546932	0.00773244	1.51385e-12
Brain_Anterior_cingulate_cortex_BA24	HMGN3	chr6_160300043_CA_C_b38	6	160300043	C	CA	147	0.0544218	-0.0546932	0.00773244	1.51385e-12
Brain_Anterior_cingulate_cortex_BA24	HMGN3	chr6_160307991_C_A_b38	6	160307991	A	C	147	0.0544218	-0.0546932	0.00773244	1.51385e-12
Brain_Anterior_cingulate_cortex_BA24	HMGN3	chr6_160309893_G_A_b38	6	160309893	A	G	146	0.0547945	-0.0546736	0.00773722	1.59102e-12
Brain_Anterior_cingulate_cortex_BA24	HMGN3	chr6_160310902_G_A_b38	6	160310902	A	G	147	0.0544218	-0.0546932	0.00773244	1.51385e-12
Brain_Anterior_cingulate_cortex_BA24	HMGN3	chr6_160313345_T_A_b38	6	160313345	A	T	147	0.0544218	-0.0546932	0.00773244	1.51385e-12
Brain_Anterior_cingulate_cortex_BA24	HMGN3	chr6_160315329_C_T_b38	6	160315329	T	C	147	0.0544218	-0.0546932	0.00773244	1.51385e-12
Brain_Anterior_cingulate_cortex_BA24	HMGN3	chr6_160316090_A_G_b38	6	160316090	G	A	147	0.0544218	-0.0546932	0.00773244	1.51385e-12
Brain_Anterior_cingulate_cortex_BA24	HMGN3	chr6_160318558_T_G_b38	6	160318558	G	T	147	0.0544218	-0.0546932	0.00773244	1.51385e-12
Brain_Anterior_cingulate_cortex_BA24	HMGN3	chr6_160318785_C_T_b38	6	160318785	T	C	147	0.0544218	-0.0546932	0.00773244	1.51385e-12
Brain_Anterior_cingulate_cortex_BA24	HMGN3	chr6_160322268_G_C_b38	6	160322268	C	G	147	0.0544218	-0.0546932	0.00773244	1.51385e-12
Brain_Anterior_cingulate_cortex_BA24	HMGN3	chr6_160322414_A_G_b38	6	160322414	G	A	147	0.0544218	-0.0546932	0.00773244	1.51385e-12
Brain_Frontal_Cortex_BA9	FOXK2	chr1_174712840_G_T_b38	1	174712840	T	G	175	0.0657143	-0.0484063	0.00690374	2.35588e-12
Brain_Frontal_Cortex_BA9	FOXK2	chr1_174794351_C_T_b38	1	174794351	T	C	175	0.0657143	-0.0484063	0.00690374	2.35588e-12
Brain_Frontal_Cortex_BA9	FOXK2	chr1_174817025_G_A_b38	1	174817025	A	G	174	0.0632184	-0.0510608	0.00695155	2.05394e-13
Brain_Frontal_Cortex_BA9	FOXK2	chr1_174832191_G_A_b38	1	174832191	A	G	172	0.0668605	-0.0499133	0.0064671	1.18133e-14
Brain_Frontal_Cortex_BA9	FOXK2	chr1_174838138_G_A_b38	1	174838138	A	G	175	0.0657143	-0.0484063	0.00690374	2.35588e-12
Brain_Frontal_Cortex_BA9	FOXK2	chr1_174845146_A_G_b38	1	174845146	G	A	173	0.0635838	-0.0502681	0.00698831	6.32994e-13
Brain_Frontal_Cortex_BA9	FOXK2	chr1_174862985_C_T_b38	1	174862985	T	C	175	0.0657143	-0.0484063	0.00690374	2.35588e-12
Brain_Frontal_Cortex_BA9	FOXK2	chr1_174889412_G_A_b38	1	174889412	A	G	174	0.066092	-0.0484216	0.00690662	2.36791e-12
Brain_Frontal_Cortex_BA9	USF2	chr1_174018231_AAAG_A_b38	1	174018231	A	AAAG	174	0.0574713	-0.0347214	0.00502452	4.83289e-12
Brain_Frontal_Cortex_BA9	USF2	chr1_174214620_A_G_b38	1	174214620	G	A	175	0.0571429	-0.0350085	0.00501085	2.81718e-12
Brain_Frontal_Cortex_BA9	USF2	chr1_174279651_A_G_b38	1	174279651	G	A	175	0.0571429	-0.0350085	0.00501085	2.81718e-12
Brain_Frontal_Cortex_BA9	USF2	chr1_174366629_G_C_b38	1	174366629	C	G	174	0.0574713	-0.0348986	0.00501742	3.51332e-12
Brain_Frontal_Cortex_BA9	USF2	chr1_174383795_C_T_b38	1	174383795	T	C	175	0.0571429	-0.0350085	0.00501085	2.81718e-12
Brain_Frontal_Cortex_BA9	USF2	chr1_174426491_GA_G_b38	1	174426491	G	GA	170	0.0588235	-0.0350926	0.00501843	2.69572e-12
Brain_Frontal_Cortex_BA9	USF2	chr1_174490887_C_T_b38	1	174490887	T	C	175	0.0571429	-0.0350085	0.00501085	2.81718e-12
Brain_Frontal_Cortex_BA9	USF2	chr1_174495331_T_C_b38	1	174495331	C	T	175	0.0571429	-0.0350085	0.00501085	2.81718e-12
Brain_Frontal_Cortex_BA9	USF2	chr1_174509186_A_G_b38	1	174509186	G	A	175	0.0571429	-0.0350085	0.00501085	2.81718e-12
Brain_Frontal_Cortex_BA9	USF2	chr1_174541974_G_A_b38	1	174541974	A	G	175	0.0571429	-0.0350085	0.00501085	2.81718e-12
Brain_Frontal_Cortex_BA9	USF2	chr1_174563951_T_C_b38	1	174563951	C	T	175	0.0571429	-0.0350085	0.00501085	2.81718e-12
Brain_Frontal_Cortex_BA9	USF2	chr1_174599115_A_G_b38	1	174599115	G	A	175	0.0571429	-0.0350085	0.00501085	2.81718e-12
Brain_Frontal_Cortex_BA9	USF2	chr1_174712840_G_T_b38	1	174712840	T	G	175	0.0657143	-0.0335166	0.00473126	1.39966e-12
Brain_Frontal_Cortex_BA9	USF2	chr1_174794351_C_T_b38	1	174794351	T	C	175	0.0657143	-0.0335166	0.00473126	1.39966e-12
Brain_Frontal_Cortex_BA9	USF2	chr1_174832191_G_A_b38	1	174832191	A	G	172	0.0668605	-0.0342592	0.00444335	1.25609e-14
Brain_Frontal_Cortex_BA9	USF2	chr1_174838138_G_A_b38	1	174838138	A	G	175	0.0657143	-0.0335166	0.00473126	1.39966e-12
Brain_Frontal_Cortex_BA9	USF2	chr1_174845146_A_G_b38	1	174845146	G	A	173	0.0635838	-0.0350088	0.00478007	2.40832e-13
Brain_Frontal_Cortex_BA9	USF2	chr1_174862985_C_T_b38	1	174862985	T	C	175	0.0657143	-0.0335166	0.00473126	1.39966e-12
Brain_Frontal_Cortex_BA9	USF2	chr1_174889412_G_A_b38	1	174889412	A	G	174	0.066092	-0.0335506	0.00473228	1.3438e-12
Brain_Frontal_Cortex_BA9	NFYA	chr1_173939296_C_T_b38	1	173939296	T	C	175	0.06	-0.042638	0.00618013	5.22884e-12
Brain_Frontal_Cortex_BA9	NFYA	chr1_173968747_G_A_b38	1	173968747	A	G	175	0.06	-0.042638	0.00618013	5.22884e-12
Brain_Frontal_Cortex_BA9	NFYA	chr1_174018231_AAAG_A_b38	1	174018231	A	AAAG	174	0.0574713	-0.0447823	0.00624786	7.63127e-13
Brain_Frontal_Cortex_BA9	NFYA	chr1_174214620_A_G_b38	1	174214620	G	A	175	0.0571429	-0.0461667	0.00618662	8.49919e-14
Brain_Frontal_Cortex_BA9	NFYA	chr1_174279651_A_G_b38	1	174279651	G	A	175	0.0571429	-0.0461667	0.00618662	8.49919e-14
Brain_Frontal_Cortex_BA9	NFYA	chr1_174366629_G_C_b38	1	174366629	C	G	174	0.0574713	-0.0459603	0.00619822	1.21556e-13
Brain_Frontal_Cortex_BA9	NFYA	chr1_174383795_C_T_b38	1	174383795	T	C	175	0.0571429	-0.0461667	0.00618662	8.49919e-14
Brain_Frontal_Cortex_BA9	NFYA	chr1_174426491_GA_G_b38	1	174426491	G	GA	170	0.0588235	-0.0463097	0.00619443	7.66058e-14
Brain_Frontal_Cortex_BA9	NFYA	chr1_174490887_C_T_b38	1	174490887	T	C	175	0.0571429	-0.0461667	0.00618662	8.49919e-14
Brain_Frontal_Cortex_BA9	NFYA	chr1_174495331_T_C_b38	1	174495331	C	T	175	0.0571429	-0.0461667	0.00618662	8.49919e-14
Brain_Frontal_Cortex_BA9	NFYA	chr1_174509186_A_G_b38	1	174509186	G	A	175	0.0571429	-0.0461667	0.00618662	8.49919e-14
Brain_Frontal_Cortex_BA9	NFYA	chr1_174541974_G_A_b38	1	174541974	A	G	175	0.0571429	-0.0461667	0.00618662	8.49919e-14
Brain_Frontal_Cortex_BA9	NFYA	chr1_174563951_T_C_b38	1	174563951	C	T	175	0.0571429	-0.0461667	0.00618662	8.49919e-14
Brain_Frontal_Cortex_BA9	NFYA	chr1_174599115_A_G_b38	1	174599115	G	A	175	0.0571429	-0.0461667	0.00618662	8.49919e-14
Brain_Frontal_Cortex_BA9	NFYA	chr1_174712840_G_T_b38	1	174712840	T	G	175	0.0657143	-0.0432919	0.00587804	1.77111e-13
Brain_Frontal_Cortex_BA9	NFYA	chr1_174794351_C_T_b38	1	174794351	T	C	175	0.0657143	-0.0432919	0.00587804	1.77111e-13
Brain_Frontal_Cortex_BA9	NFYA	chr1_174817025_G_A_b38	1	174817025	A	G	174	0.0632184	-0.0418045	0.00607503	5.92812e-12
Brain_Frontal_Cortex_BA9	NFYA	chr1_174832191_G_A_b38	1	174832191	A	G	172	0.0668605	-0.0438665	0.00552883	2.11937e-15
Brain_Frontal_Cortex_BA9	NFYA	chr1_174838138_G_A_b38	1	174838138	A	G	175	0.0657143	-0.0432919	0.00587804	1.77111e-13
Brain_Frontal_Cortex_BA9	NFYA	chr1_174845146_A_G_b38	1	174845146	G	A	173	0.0635838	-0.0449411	0.00594717	4.13376e-14
Brain_Frontal_Cortex_BA9	NFYA	chr1_174862985_C_T_b38	1	174862985	T	C	175	0.0657143	-0.0432919	0.00587804	1.77111e-13
Brain_Frontal_Cortex_BA9	NFYA	chr1_174889412_G_A_b38	1	174889412	A	G	174	0.066092	-0.0432661	0.0058822	1.90313e-13
Brain_Frontal_Cortex_BA9	HINFP	chr1_174845146_A_G_b38	1	174845146	G	A	173	0.0635838	-0.0688859	0.00994835	4.37971e-12
Brain_Frontal_Cortex_BA9	HMGN3	chr1_173939296_C_T_b38	1	173939296	T	C	175	0.06	-0.0541119	0.00768903	1.95659e-12
Brain_Frontal_Cortex_BA9	HMGN3	chr1_173968747_G_A_b38	1	173968747	A	G	175	0.06	-0.0541119	0.00768903	1.95659e-12
Brain_Frontal_Cortex_BA9	HMGN3	chr1_174018231_AAAG_A_b38	1	174018231	A	AAAG	174	0.0574713	-0.0570018	0.00776346	2.0994e-13
Brain_Frontal_Cortex_BA9	HMGN3	chr1_174214620_A_G_b38	1	174214620	G	A	175	0.0571429	-0.0577797	0.00772674	7.55276e-14
Brain_Frontal_Cortex_BA9	HMGN3	chr1_174279651_A_G_b38	1	174279651	G	A	175	0.0571429	-0.0577797	0.00772674	7.55276e-14
Brain_Frontal_Cortex_BA9	HMGN3	chr1_174366629_G_C_b38	1	174366629	C	G	174	0.0574713	-0.0575385	0.00774054	1.05842e-13
Brain_Frontal_Cortex_BA9	HMGN3	chr1_174383795_C_T_b38	1	174383795	T	C	175	0.0571429	-0.0577797	0.00772674	7.55276e-14
Brain_Frontal_Cortex_BA9	HMGN3	chr1_174426491_GA_G_b38	1	174426491	G	GA	170	0.0588235	-0.0579774	0.00773567	6.63952e-14
Brain_Frontal_Cortex_BA9	HMGN3	chr1_174490887_C_T_b38	1	174490887	T	C	175	0.0571429	-0.0577797	0.00772674	7.55276e-14
Brain_Frontal_Cortex_BA9	HMGN3	chr1_174495331_T_C_b38	1	174495331	C	T	175	0.0571429	-0.0577797	0.00772674	7.55276e-14
Brain_Frontal_Cortex_BA9	HMGN3	chr1_174509186_A_G_b38	1	174509186	G	A	175	0.0571429	-0.0577797	0.00772674	7.55276e-14
Brain_Frontal_Cortex_BA9	HMGN3	chr1_174541974_G_A_b38	1	174541974	A	G	175	0.0571429	-0.0577797	0.00772674	7.55276e-14
Brain_Frontal_Cortex_BA9	HMGN3	chr1_174563951_T_C_b38	1	174563951	C	T	175	0.0571429	-0.0577797	0.00772674	7.55276e-14
Brain_Frontal_Cortex_BA9	HMGN3	chr1_174599115_A_G_b38	1	174599115	G	A	175	0.0571429	-0.0577797	0.00772674	7.55276e-14
Brain_Frontal_Cortex_BA9	HMGN3	chr1_174712840_G_T_b38	1	174712840	T	G	175	0.0657143	-0.0539657	0.00735064	2.10999e-13
Brain_Frontal_Cortex_BA9	HMGN3	chr1_174794351_C_T_b38	1	174794351	T	C	175	0.0657143	-0.0539657	0.00735064	2.10999e-13
Brain_Frontal_Cortex_BA9	HMGN3	chr1_174817025_G_A_b38	1	174817025	A	G	174	0.0632184	-0.0533941	0.00754459	1.47156e-12
Brain_Frontal_Cortex_BA9	HMGN3	chr1_174832191_G_A_b38	1	174832191	A	G	172	0.0668605	-0.0555419	0.00687504	6.54225e-16
Brain_Frontal_Cortex_BA9	HMGN3	chr1_174838138_G_A_b38	1	174838138	A	G	175	0.0657143	-0.0539657	0.00735064	2.10999e-13
Brain_Frontal_Cortex_BA9	HMGN3	chr1_174845146_A_G_b38	1	174845146	G	A	173	0.0635838	-0.0559272	0.00744149	5.66554e-14
Brain_Frontal_Cortex_BA9	HMGN3	chr1_174862985_C_T_b38	1	174862985	T	C	175	0.0657143	-0.0539657	0.00735064	2.10999e-13
Brain_Frontal_Cortex_BA9	HMGN3	chr1_174889412_G_A_b38	1	174889412	A	G	174	0.066092	-0.0539586	0.00735476	2.19152e-13
Brain_Hypothalamus	GATA2	chr3_53744105_G_A_b38	3	53744105	A	G	170	0.05	0.15598	0.0220684	1.57117e-12
Brain_Hypothalamus	GATA2	chr3_53745749_A_G_b38	3	53745749	G	A	170	0.0588235	0.150753	0.0205202	2.03342e-13
Brain_Hypothalamus	SIX5	chr3_53744105_G_A_b38	3	53744105	A	G	170	0.05	0.100746	0.0141699	1.16141e-12
Brain_Hypothalamus	SIX5	chr3_53745749_A_G_b38	3	53745749	G	A	170	0.0588235	0.0956288	0.0132501	5.30549e-13
Brain_Nucleus_accumbens_basal_ganglia	HMGN3	chr6_38460357_G_A_b38	6	38460357	A	G	202	0.0940594	-0.0400047	0.0056899	2.0531e-12
Brain_Nucleus_accumbens_basal_ganglia	HMGN3	chr6_38543733_G_A_b38	6	38543733	A	G	202	0.101485	-0.0381813	0.00558398	8.05091e-12
Cells_Cultured_fibroblasts	NFYA	chr1_54041327_G_A_b38	1	54041327	A	G	483	0.0507246	-0.311805	0.0453184	5.97201e-12
Cells_Cultured_fibroblasts	NFYA	chr1_54041833_C_A_b38	1	54041833	A	C	482	0.0508299	-0.311712	0.0453251	6.10171e-12
Cells_Cultured_fibroblasts	NFYA	chr1_54042234_C_T_b38	1	54042234	T	C	483	0.0507246	-0.311805	0.0453184	5.97201e-12
Cells_Cultured_fibroblasts	NFYA	chr1_54042558_C_A_b38	1	54042558	A	C	483	0.0507246	-0.311805	0.0453184	5.97201e-12
Cells_Cultured_fibroblasts	NFYA	chr1_54062415_T_C_b38	1	54062415	C	T	483	0.0507246	-0.311805	0.0453184	5.97201e-12
Cells_Cultured_fibroblasts	NFYA	chr1_54064957_C_A_b38	1	54064957	A	C	483	0.0507246	-0.311805	0.0453184	5.97201e-12
Cells_Cultured_fibroblasts	NFYA	chr1_54074367_G_A_b38	1	54074367	A	G	483	0.0507246	-0.311805	0.0453184	5.97201e-12
Cells_Cultured_fibroblasts	NFYA	chr1_54082339_G_T_b38	1	54082339	T	G	483	0.0507246	-0.311805	0.0453184	5.97201e-12
Cells_Cultured_fibroblasts	NFYA	chr1_54084922_C_A_b38	1	54084922	A	C	483	0.0507246	-0.311805	0.0453184	5.97201e-12
Cells_Cultured_fibroblasts	NFYA	chr1_54086158_T_A_b38	1	54086158	A	T	483	0.0507246	-0.311805	0.0453184	5.97201e-12
Cells_Cultured_fibroblasts	NFYA	chr1_54093285_G_T_b38	1	54093285	T	G	483	0.0507246	-0.311805	0.0453184	5.97201e-12
Cells_Cultured_fibroblasts	NFYA	chr1_54106105_T_A_b38	1	54106105	A	T	483	0.0517598	-0.307735	0.0449696	7.7454e-12
Cells_Cultured_fibroblasts	NFYA	chr1_54114175_G_A_b38	1	54114175	A	G	483	0.0517598	-0.307735	0.0449696	7.7454e-12
Colon_Transverse	MITF	chr18_65800830_G_T_b38	18	65800830	T	G	367	0.0517711	0.512122	0.0738043	3.95121e-12
