## Supplemental Table S3 for "Identifying Genetic Regulatory Variants that Affect Transcription Factor Activity"

### Sheet: TableS3
TF_gene_pair	tissue	TF	variant	p-value	closest_gene	distance_to_TSS	coexpression	experimental	database	textmining	combined_score
ATF3_CTNNB1	Pancreas	ATF3	chr3_41311855_C_A_b38	4.33e-08	CTNNB1	117017	0	0	0	380	380
ATF3_DUSP26	Adipose_Visceral_Omentum	ATF3	chr8_34152762_C_CA_b38	4.79e-08	DUSP26	552655	63	139	0	73	186
ATF3_DUSP26	Adipose_Visceral_Omentum	ATF3	chr8_34152504_A_G_b38	4.28e-08	DUSP26	552397	63	139	0	73	186
ATF3_DUSP26	Adipose_Visceral_Omentum	ATF3	chr8_34139155_G_A_b38	3.83e-08	DUSP26	539048	63	139	0	73	186
ATF3_DUSP26	Adipose_Visceral_Omentum	ATF3	chr8_34138867_T_A_b38	4.13e-08	DUSP26	538760	63	139	0	73	186
ATF3_DUSP26	Adipose_Visceral_Omentum	ATF3	chr8_34141092_T_C_b38	3.13e-08	DUSP26	540985	63	139	0	73	186
ATF3_DUSP26	Adipose_Visceral_Omentum	ATF3	chr8_34135625_T_A_b38	3.13e-08	DUSP26	535518	63	139	0	73	186
ATF3_DUSP26	Adipose_Visceral_Omentum	ATF3	chr8_34144721_T_C_b38	4.79e-08	DUSP26	544614	63	139	0	73	186
ATF3_SGK1	Ovary	ATF3	chr6_134426666_C_G_b38	9.92e-09	SGK1	108553	65	102	0	226	293
CITED2_E2F3	Adipose_Visceral_Omentum	CITED2	chr6_20411905_G_T_b38	7.69e-09	E2F3	9998	63	0	0	134	153
CTBP1_DPYD	Minor_Salivary_Gland	CTBP1	chr1_98165149_C_T_b38	3.13e-08	DPYD	244099	62	0	0	149	167
CTBP1_FAM46A	Uterus	CTBP1	chr6_81754463_G_T_b38	3.61e-08	FAM46A	1688	0	0	0	207	207
DLX1_CELF4	Brain_Amygdala	DLX1	chr18_39385821_C_T_b38	1.65e-08	CELF4	1819783	64	0	0	221	239
DLX1_EPHA5	Brain_Anterior_cingulate_cortex_BA24	DLX1	chr4_65467031_G_T_b38	9.11e-09	EPHA5	202928	119	56	0	174	252
DLX1_POTEH	Brain_Cerebellar_Hemisphere	DLX1	chr22_15941952_C_A_b38	3.43e-08	POTEH	251925	0	57	0	148	162
DLX1_RBFOX1	Brain_Cerebellum	DLX1	chr16_5978746_G_C_b38	4.89e-08	RBFOX1	40347	63	0	0	199	217
FOXK2_RFX3	Brain_Cortex	FOXK2	chr9_3849367_C_T_b38	2.57e-08	RFX3	323362	0	56	0	150	163
FOXK2_RFX3	Brain_Cortex	FOXK2	chr9_3882514_C_T_b38	4.17e-08	RFX3	356509	0	56	0	150	163
FOXK2_ZFP36L1	Pituitary	FOXK2	chr14_68755767_C_T_b38	3.03e-08	ZFP36L1	40485	109	149	0	86	246
FOXK2_ZFP36L1	Brain_Anterior_cingulate_cortex_BA24	FOXK2	chr14_68530897_T_G_b38	2e-08	ZFP36L1	265355	109	149	0	86	246
FOXK2_ZFP36L1	Pituitary	FOXK2	chr14_68758407_A_G_b38	3.03e-08	ZFP36L1	37845	109	149	0	86	246
FOXK2_ZFP36L1	Pituitary	FOXK2	chr14_68745527_A_G_b38	2.02e-08	ZFP36L1	50725	109	149	0	86	246
FOXK2_ZFP36L1	Pituitary	FOXK2	chr14_68758970_C_A_b38	2.71e-08	ZFP36L1	37282	109	149	0	86	246
FOXK2_ZFP36L1	Pituitary	FOXK2	chr14_68757700_GC_G_b38	2.71e-08	ZFP36L1	38552	109	149	0	86	246
FOXM1_MTPN	Pituitary	FOXM1	chr7_136364945_A_T_b38	2.87e-08	MTPN	387591	0	75	0	149	179
GATA1_NR2F1	Brain_Substantia_nigra	GATA1	chr5_92929511_G_A_b38	1.04e-09	NR2F1	653825	0	70	0	184	208
GATA1_NR2F1	Brain_Substantia_nigra	GATA1	chr5_92963845_C_T_b38	1.04e-09	NR2F1	619491	0	70	0	184	208
GATA1_NR2F1	Brain_Substantia_nigra	GATA1	chr5_93010474_C_T_b38	1.66e-09	NR2F1	572862	0	70	0	184	208
GATA1_SMAD4	Brain_Cerebellar_Hemisphere	GATA1	chr18_51083598_A_G_b38	1.22e-08	SMAD4	55203	53	149	0	233	327
GATA1_SMAD4	Brain_Cerebellar_Hemisphere	GATA1	chr18_51111519_T_C_b38	1.01e-08	SMAD4	83124	53	149	0	233	327
GATA1_SMAD4	Brain_Cerebellar_Hemisphere	GATA1	chr18_51105482_G_T_b38	3.33e-09	SMAD4	77087	53	149	0	233	327
GATA1_SMAD4	Brain_Cerebellar_Hemisphere	GATA1	chr18_51041901_G_A_b38	9.18e-09	SMAD4	13506	53	149	0	233	327
GATA2_MME	Esophagus_Muscularis	GATA2	chr3_155085131_T_C_b38	3.83e-08	MME	61006	0	0	0	167	167
HSF1_CCT8L2	Spleen	HSF1	chr22_16689089_G_T_b38	5.94e-10	CCT8L2	96278	59	0	540	54	554
HSF1_SYT10	Brain_Amygdala	HSF1	chr12_33673306_T_C_b38	9.53e-09	SYT10	233486	0	0	0	265	264
ILF2_RANBP2	Brain_Cortex	ILF2	chr2_108698682_C_T_b38	1.26e-08	RANBP2	20798	144	181	0	0	268
JUND_DUSP6	Brain_Anterior_cingulate_cortex_BA24	JUND	chr12_89278044_C_A_b38	1.96e-08	DUSP6	72969	49	105	0	146	209
JUND_DUSP6	Brain_Anterior_cingulate_cortex_BA24	JUND	chr12_89280802_C_T_b38	1.96e-08	DUSP6	70211	49	105	0	146	209
JUND_DUSP6	Brain_Anterior_cingulate_cortex_BA24	JUND	chr12_89280382_C_G_b38	1.96e-08	DUSP6	70631	49	105	0	146	209
JUND_DUSP6	Brain_Anterior_cingulate_cortex_BA24	JUND	chr12_89279842_A_G_b38	2.62e-08	DUSP6	71171	49	105	0	146	209
MITF_CD1C	Brain_Putamen_basal_ganglia	MITF	chr1_158277108_T_C_b38	4.88e-08	CD1C	12677	0	0	0	155	155
MITF_CD1C	Brain_Putamen_basal_ganglia	MITF	chr1_158309983_A_AT_b38	1.35e-08	CD1C	20196	0	0	0	155	155
MITF_CD1C	Brain_Putamen_basal_ganglia	MITF	chr1_158275041_C_G_b38	4.88e-08	CD1C	14744	0	0	0	155	155
MITF_CDH7	Colon_Transverse	MITF	chr18_65800830_G_T_b38	3.95e-12	CDH7	50577	0	0	0	172	172
MITF_NACC2	Colon_Transverse	MITF	chr9_136035011_C_T_b38	3.42e-08	NACC2	60273	0	76	0	290	315
MITF_OR2W3	Brain_Amygdala	MITF	chr1_247881693_C_T_b38	1.85e-09	OR2W3	13893	0	0	0	662	662
MITF_TCF7L2	Colon_Transverse	MITF	chr10_112704809_G_A_b38	2.07e-08	TCF7L2	245440	62	0	0	171	188
NFATC1_CXCR4	Breast_Mammary_Tissue	NFATC1	chr2_136182104_GA_G_b38	2.03e-08	CXCR4	63938	84	0	0	267	300
NFATC1_CXCR4	Breast_Mammary_Tissue	NFATC1	chr2_136161611_G_A_b38	2.11e-08	CXCR4	43445	84	0	0	267	300
NFYA_CDKN1A	Cells_Cultured_fibroblasts	NFYA	chr6_36672808_A_T_b38	4.97e-08	CDKN1A	3651	0	270	0	457	586
NFYA_DICER1	Brain_Amygdala	NFYA	chr14_95189439_A_C_b38	2.21e-08	DICER1	32016	62	0	0	286	301
RELA_SMAD4	Brain_Cerebellar_Hemisphere	RELA	chr18_51105482_G_T_b38	7.62e-10	SMAD4	77087	53	131	0	322	393
RELA_SMAD4	Brain_Cerebellar_Hemisphere	RELA	chr18_51111519_T_C_b38	1.45e-09	SMAD4	83124	53	131	0	322	393
RELA_SMAD4	Brain_Cerebellar_Hemisphere	RELA	chr18_51041901_G_A_b38	1.02e-09	SMAD4	13506	53	131	0	322	393
RELA_SMAD4	Brain_Cerebellar_Hemisphere	RELA	chr18_51083598_A_G_b38	7.79e-10	SMAD4	55203	53	131	0	322	393
RFX5_IRF2	Brain_Putamen_basal_ganglia	RFX5	chr4_184542668_C_A_b38	1.57e-08	IRF2	68087	0	0	0	176	176
SMAD5_SMAD3	Brain_Hypothalamus	SMAD5	chr15_67017326_G_A_b38	1.06e-08	SMAD3	48518	52	257	720	68	791
SMAD5_SMAD3	Brain_Hypothalamus	SMAD5	chr15_67009349_G_A_b38	7.93e-09	SMAD3	56495	52	257	720	68	791
SMAD5_SMAD3	Brain_Hypothalamus	SMAD5	chr15_67028087_T_A_b38	1.06e-08	SMAD3	37757	52	257	720	68	791
SMAD5_SMAD3	Brain_Hypothalamus	SMAD5	chr15_66991209_C_A_b38	4.02e-09	SMAD3	74635	52	257	720	68	791
SMAD5_SMAD3	Brain_Hypothalamus	SMAD5	chr15_67008840_A_C_b38	7.93e-09	SMAD3	57004	52	257	720	68	791
SMAD5_SMAD3	Brain_Hypothalamus	SMAD5	chr15_67020117_T_C_b38	1.53e-08	SMAD3	45727	52	257	720	68	791
SMAD5_SMAD3	Brain_Hypothalamus	SMAD5	chr15_67014889_T_G_b38	1.06e-08	SMAD3	50955	52	257	720	68	791
SMAD5_SMAD3	Brain_Hypothalamus	SMAD5	chr15_67020240_G_C_b38	1.53e-08	SMAD3	45604	52	257	720	68	791
SMAD5_SMAD3	Brain_Hypothalamus	SMAD5	chr15_67019078_C_T_b38	2.44e-08	SMAD3	46766	52	257	720	68	791
SMAD5_SMAD3	Brain_Hypothalamus	SMAD5	chr15_67012395_T_C_b38	3.77e-08	SMAD3	53449	52	257	720	68	791
SMAD5_SMAD3	Brain_Hypothalamus	SMAD5	chr15_67022771_A_C_b38	1.53e-08	SMAD3	43073	52	257	720	68	791
SMAD5_SMAD3	Brain_Hypothalamus	SMAD5	chr15_67029967_A_G_b38	1.06e-08	SMAD3	35877	52	257	720	68	791
SMAD5_SMAD3	Brain_Hypothalamus	SMAD5	chr15_66975565_CG_C_b38	4.02e-09	SMAD3	90279	52	257	720	68	791
SMAD5_SMAD3	Brain_Hypothalamus	SMAD5	chr15_67031765_T_C_b38	1.06e-08	SMAD3	34079	52	257	720	68	791
SMARCA4_CTNNB1	Pancreas	SMARCA4	chr3_41311855_C_A_b38	2.76e-08	CTNNB1	117017	85	552	900	988	999
SMARCA4_GCC2	Brain_Cortex	SMARCA4	chr2_108477764_G_A_b38	2.32e-09	GCC2	29202	119	0	0	101	174
SMARCA4_GCC2	Brain_Cortex	SMARCA4	chr2_108466343_C_T_b38	2.32e-09	GCC2	17781	119	0	0	101	174
SMARCA4_IRF2	Brain_Putamen_basal_ganglia	SMARCA4	chr4_184542668_C_A_b38	1.96e-08	IRF2	68087	0	0	900	107	906
SMARCA4_RANBP2	Brain_Cortex	SMARCA4	chr2_108698682_C_T_b38	3.02e-09	RANBP2	20798	122	149	0	199	349
SMARCA4_ZNF804A	Pituitary	SMARCA4	chr2_185162448_T_C_b38	6.05e-10	ZNF804A	563726	0	0	0	360	360
SRF_BARX2	Brain_Amygdala	SRF	chr11_129460060_G_A_b38	3.07e-09	BARX2	84119	0	302	0	246	451
SRF_BARX2	Brain_Amygdala	SRF	chr11_129460647_C_G_b38	3.07e-09	BARX2	84706	0	302	0	246	451
SRF_BARX2	Brain_Amygdala	SRF	chr11_129476713_A_G_b38	3.07e-09	BARX2	100772	0	302	0	246	451
SRF_BARX2	Brain_Amygdala	SRF	chr11_129473424_T_C_b38	3.07e-09	BARX2	97483	0	302	0	246	451
SRF_BARX2	Brain_Amygdala	SRF	chr11_129474713_T_C_b38	3.07e-09	BARX2	98772	0	302	0	246	451
SRF_HACE1	Uterus	SRF	chr6_103886804_G_A_b38	3.39e-08	HACE1	973114	0	143	0	190	276
SRF_HACE1	Uterus	SRF	chr6_103905728_A_G_b38	1.32e-08	HACE1	954190	0	143	0	190	276
SRF_HACE1	Uterus	SRF	chr6_103895261_G_A_b38	1.94e-08	HACE1	964657	0	143	0	190	276
SRF_KLF2	Brain_Putamen_basal_ganglia	SRF	chr19_16309947_C_T_b38	1.24e-09	KLF2	14869	0	66	0	274	293
SRF_KLF2	Brain_Putamen_basal_ganglia	SRF	chr19_16318564_C_T_b38	3.61e-09	KLF2	6252	0	66	0	274	293
SRF_KLF2	Brain_Putamen_basal_ganglia	SRF	chr19_16317936_G_A_b38	8.23e-10	KLF2	6880	0	66	0	274	293
SRF_KLF2	Brain_Putamen_basal_ganglia	SRF	chr19_16314202_G_A_b38	3.61e-09	KLF2	10614	0	66	0	274	293
SRF_KLF2	Brain_Putamen_basal_ganglia	SRF	chr19_16320264_G_T_b38	8.23e-10	KLF2	4552	0	66	0	274	293
SRF_KLF2	Brain_Putamen_basal_ganglia	SRF	chr19_16319400_A_G_b38	7.64e-10	KLF2	5416	0	66	0	274	293
SRF_KLF2	Brain_Putamen_basal_ganglia	SRF	chr19_16319351_G_T_b38	7.4e-10	KLF2	5465	0	66	0	274	293
SRF_KLF2	Brain_Putamen_basal_ganglia	SRF	chr19_16312981_A_C_b38	1.81e-09	KLF2	11835	0	66	0	274	293
SRF_KLF2	Brain_Putamen_basal_ganglia	SRF	chr19_16306387_C_T_b38	1.41e-09	KLF2	18429	0	66	0	274	293
SRF_KLF2	Brain_Putamen_basal_ganglia	SRF	chr19_16322020_A_T_b38	3.56e-09	KLF2	2796	0	66	0	274	293
SRF_KLF2	Brain_Putamen_basal_ganglia	SRF	chr19_16318911_G_A_b38	4.02e-10	KLF2	5905	0	66	0	274	293
SRF_KLF2	Brain_Putamen_basal_ganglia	SRF	chr19_16298288_C_T_b38	7.61e-11	KLF2	26528	0	66	0	274	293
SRF_KLF2	Brain_Putamen_basal_ganglia	SRF	chr19_16317219_C_G_b38	8.23e-10	KLF2	7597	0	66	0	274	293
SRF_KLF2	Brain_Putamen_basal_ganglia	SRF	chr19_16298567_G_C_b38	6.36e-10	KLF2	26249	0	66	0	274	293
SRF_KLF2	Brain_Putamen_basal_ganglia	SRF	chr19_16301299_C_T_b38	1.96e-09	KLF2	23517	0	66	0	274	293
STAT1_CTGF	Esophagus_Mucosa	STAT1	chr6_132079637_C_T_b38	3.01e-08	CTGF	128263	62	0	0	302	316
STAT1_CTGF	Esophagus_Mucosa	STAT1	chr6_132104797_G_GATGTT_b38	2.46e-08	CTGF	153423	62	0	0	302	316
STAT1_CTGF	Esophagus_Mucosa	STAT1	chr6_132104561_AAC_A_b38	1.58e-08	CTGF	153187	62	0	0	302	316
STAT1_CTGF	Esophagus_Mucosa	STAT1	chr6_132096424_G_A_b38	1.48e-08	CTGF	145050	62	0	0	302	316
STAT1_CTGF	Esophagus_Mucosa	STAT1	chr6_132103029_G_A_b38	1.34e-08	CTGF	151655	62	0	0	302	316
STAT1_CTGF	Esophagus_Mucosa	STAT1	chr6_132087061_G_A_b38	5.24e-09	CTGF	135687	62	0	0	302	316
STAT1_CTGF	Esophagus_Mucosa	STAT1	chr6_132104938_C_T_b38	2.67e-08	CTGF	153564	62	0	0	302	316
STAT1_CTGF	Esophagus_Mucosa	STAT1	chr6_132082717_C_T_b38	6.23e-09	CTGF	131343	62	0	0	302	316
STAT1_CTGF	Esophagus_Mucosa	STAT1	chr6_132092955_TATAAA_T_b38	1.06e-08	CTGF	141581	62	0	0	302	316
STAT1_CTGF	Esophagus_Mucosa	STAT1	chr6_132092127_A_G_b38	1.34e-08	CTGF	140753	62	0	0	302	316
STAT1_CTGF	Esophagus_Mucosa	STAT1	chr6_132087438_TCTG_T_b38	1.34e-08	CTGF	136064	62	0	0	302	316
STAT1_CTGF	Esophagus_Mucosa	STAT1	chr6_132100526_G_A_b38	1.34e-08	CTGF	149152	62	0	0	302	316
STAT1_CTGF	Esophagus_Mucosa	STAT1	chr6_132088986_C_T_b38	1.24e-08	CTGF	137612	62	0	0	302	316
STAT1_UBR4	Brain_Amygdala	STAT1	chr1_19188567_A_G_b38	9.92e-11	UBR4	21708	63	0	0	264	280
STAT1_UBR4	Brain_Frontal_Cortex_BA9	STAT1	chr1_19207821_C_T_b38	1.63e-08	UBR4	2454	63	0	0	264	280
STAT1_UBR4	Brain_Amygdala	STAT1	chr1_19107118_T_A_b38	9.92e-11	UBR4	103157	63	0	0	264	280
STAT1_UBR4	Brain_Amygdala	STAT1	chr1_19207821_C_T_b38	9.92e-11	UBR4	2454	63	0	0	264	280
STAT1_UBR4	Brain_Frontal_Cortex_BA9	STAT1	chr1_19144168_T_C_b38	1.65e-08	UBR4	66107	63	0	0	264	280
STAT1_UBR4	Brain_Amygdala	STAT1	chr1_19108747_T_A_b38	9.92e-11	UBR4	101528	63	0	0	264	280
STAT1_UBR4	Brain_Frontal_Cortex_BA9	STAT1	chr1_19188567_A_G_b38	1.63e-08	UBR4	21708	63	0	0	264	280
STAT1_UBR4	Brain_Frontal_Cortex_BA9	STAT1	chr1_19107118_T_A_b38	1.63e-08	UBR4	103157	63	0	0	264	280
STAT1_UBR4	Brain_Amygdala	STAT1	chr1_19144168_T_C_b38	9.92e-11	UBR4	66107	63	0	0	264	280
STAT1_UBR4	Brain_Frontal_Cortex_BA9	STAT1	chr1_19108747_T_A_b38	1.63e-08	UBR4	101528	63	0	0	264	280
STAT5A_EPHA5	Brain_Anterior_cingulate_cortex_BA24	STAT5A	chr4_65467031_G_T_b38	8.21e-10	EPHA5	202928	89	140	0	48	189
STAT5A_IKBKB	Brain_Amygdala	STAT5A	chr8_42283867_A_G_b38	2.1e-08	IKBKB	12564	0	140	0	321	390
STAT5A_MECOM	Esophagus_Gastroesophageal_Junction	STAT5A	chr3_169114985_G_T_b38	1.86e-08	MECOM	548632	0	62	0	321	335
STAT5A_NFIB	Spleen	STAT5A	chr9_14426211_C_T_b38	4.85e-08	NFIB	27227	62	0	0	186	203
STAT5A_TCF7	Brain_Amygdala	STAT5A	chr5_134081099_G_A_b38	1.58e-09	TCF7	33611	77	0	0	278	305
STAT6_KLF4	Brain_Hippocampus	STAT6	chr9_107758147_G_A_b38	3.59e-08	KLF4	267664	61	62	0	825	832
TARDBP_PTBP2	Brain_Hippocampus	TARDBP	chr1_96887717_G_C_b38	3.09e-08	PTBP2	166051	134	139	0	172	328
TARDBP_RBFOX1	Brain_Hippocampus	TARDBP	chr16_6574821_G_C_b38	1.75e-08	RBFOX1	555726	0	0	0	192	192
TARDBP_RBFOX1	Brain_Hippocampus	TARDBP	chr16_6574531_C_T_b38	5.83e-09	RBFOX1	555436	0	0	0	192	192
TBL1XR1_CHDH	Brain_Hypothalamus	TBL1XR1	chr3_53745749_A_G_b38	1.56e-10	CHDH	100640	62	0	0	161	179
TBL1XR1_CHDH	Brain_Hypothalamus	TBL1XR1	chr3_53744105_G_A_b38	5.5e-10	CHDH	102284	62	0	0	161	179
TBL1XR1_FAM46A	Minor_Salivary_Gland	TBL1XR1	chr6_81355065_G_T_b38	2.56e-08	FAM46A	397708	0	0	0	195	195
TBL1XR1_FAM46A	Minor_Salivary_Gland	TBL1XR1	chr6_81362522_T_A_b38	6.24e-09	FAM46A	390251	0	0	0	195	195
TBL1XR1_MRPL11	Brain_Substantia_nigra	TBL1XR1	chr11_66456724_G_A_b38	1.38e-08	MRPL11	10013	56	141	0	0	154
TBL1XR1_NCK2	Adipose_Visceral_Omentum	TBL1XR1	chr2_105752796_G_C_b38	3.58e-08	NCK2	7898	82	0	0	125	162
TBL1XR1_NCK2	Adipose_Visceral_Omentum	TBL1XR1	chr2_105737199_C_T_b38	3.96e-08	NCK2	7697	82	0	0	125	162
TBL1XR1_PPIAL4G	Brain_Amygdala	TBL1XR1	chr1_148347655_G_A_b38	4.96e-08	PPIAL4G	136023	55	248	0	139	334
TBL1XR1_TNS3	Brain_Cortex	TBL1XR1	chr7_47539416_A_G_b38	1.34e-08	TNS3	43141	82	114	0	53	162
TBL1XR1_TNS3	Brain_Cortex	TBL1XR1	chr7_47539512_G_T_b38	3.57e-08	TNS3	43045	82	114	0	53	162
TBL1XR1_TNS3	Brain_Cortex	TBL1XR1	chr7_47539433_C_G_b38	1.34e-08	TNS3	43124	82	114	0	53	162
TBL1XR1_TNS3	Brain_Cortex	TBL1XR1	chr7_47537633_A_G_b38	5.56e-09	TNS3	44924	82	114	0	53	162
TBL1XR1_TTC12	Brain_Cortex	TBL1XR1	chr11_113293957_T_C_b38	4.69e-08	TTC12	20571	62	145	0	54	175
TBL1XR1_TTC12	Brain_Cortex	TBL1XR1	chr11_113294064_C_G_b38	4.69e-08	TTC12	20464	62	145	0	54	175
TBL1XR1_TTC12	Brain_Cortex	TBL1XR1	chr11_113289405_C_T_b38	4.69e-08	TTC12	25123	62	145	0	54	175
TBL1XR1_TTC12	Brain_Cortex	TBL1XR1	chr11_113294847_T_C_b38	4.69e-08	TTC12	19681	62	145	0	54	175
TBL1XR1_TTC12	Brain_Cortex	TBL1XR1	chr11_113299415_G_A_b38	4.36e-08	TTC12	15113	62	145	0	54	175
TEAD4_ETV4	Testis	TEAD4	chr17_43575754_G_C_b38	8.09e-10	ETV4	3865	171	0	0	183	293
TEAD4_FBXO7	Testis	TEAD4	chr22_32594602_C_T_b38	2.49e-08	FBXO7	119925	0	270	0	0	270
TEAD4_FBXO7	Testis	TEAD4	chr22_32600358_CGAGTGATGCA_C_b38	6.99e-09	FBXO7	125681	0	270	0	0	270
TEAD4_FBXO7	Testis	TEAD4	chr22_32599368_C_G_b38	2.92e-09	FBXO7	124691	0	270	0	0	270
TEAD4_GDF3	Testis	TEAD4	chr12_7700227_C_G_b38	2.51e-08	GDF3	4450	69	0	0	240	262
TEAD4_H2AFZ	Testis	TEAD4	chr4_100060103_C_T_b38	4.75e-08	H2AFZ	109714	60	0	0	136	152
TEAD4_IRF2	Brain_Putamen_basal_ganglia	TEAD4	chr4_184542668_C_A_b38	2.78e-08	IRF2	68087	0	0	0	153	152
TEAD4_MEF2C	Testis	TEAD4	chr5_88947094_G_T_b38	1.69e-08	MEF2C	42836	0	244	0	301	449
TEAD4_MEF2C	Testis	TEAD4	chr5_88931331_AAG_A_b38	3e-08	MEF2C	27073	0	244	0	301	449
TEAD4_MEF2C	Testis	TEAD4	chr5_88946274_T_A_b38	6.97e-09	MEF2C	42016	0	244	0	301	449
TEAD4_MEF2C	Testis	TEAD4	chr5_88957960_C_G_b38	2.37e-08	MEF2C	53702	0	244	0	301	449
TEAD4_MEF2C	Testis	TEAD4	chr5_88955519_G_A_b38	2.37e-08	MEF2C	51261	0	244	0	301	449
TEAD4_MEF2C	Testis	TEAD4	chr5_88936022_A_G_b38	2.79e-08	MEF2C	31764	0	244	0	301	449
TEAD4_MEF2C	Testis	TEAD4	chr5_88941125_G_T_b38	1.69e-08	MEF2C	36867	0	244	0	301	449
TEAD4_MTUS2	Testis	TEAD4	chr13_28998559_G_A_b38	1.11e-08	MTUS2	178210	0	288	0	43	289
TEAD4_MTUS2	Testis	TEAD4	chr13_29051236_T_C_b38	1.69e-08	MTUS2	230887	0	288	0	43	289
TEAD4_SOX5	Testis	TEAD4	chr12_24166407_G_T_b38	2.7e-09	SOX5	215374	63	57	0	184	215
TEAD4_SOX5	Testis	TEAD4	chr12_24166452_A_T_b38	5.86e-09	SOX5	215419	63	57	0	184	215
TEAD4_SOX5	Testis	TEAD4	chr12_24180725_A_T_b38	3.01e-09	SOX5	229692	63	57	0	184	215
THAP1_KCNJ2	Brain_Hypothalamus	THAP1	chr17_70443599_C_T_b38	4.59e-08	KCNJ2	274063	0	0	0	219	219
THAP1_KCNJ2	Brain_Hypothalamus	THAP1	chr17_70449481_T_A_b38	4.59e-08	KCNJ2	279945	0	0	0	219	219
THAP1_MAF	Nerve_Tibial	THAP1	chr16_79621426_G_C_b38	2.17e-08	MAF	20711	0	57	0	180	193
THAP1_MAF	Nerve_Tibial	THAP1	chr16_79621133_T_C_b38	2.17e-08	MAF	20418	0	57	0	180	193
THAP1_MRPL11	Brain_Substantia_nigra	THAP1	chr11_66456724_G_A_b38	1.5e-08	MRPL11	10013	62	289	0	0	304
THAP1_QKI	Adipose_Visceral_Omentum	THAP1	chr6_164181462_C_T_b38	4.4e-08	QKI	767461	62	143	0	0	161
TRIM28_MRPL11	Brain_Substantia_nigra	TRIM28	chr11_66456724_G_A_b38	1.2e-08	MRPL11	10013	98	270	0	0	313
TRIM28_PRPSAP2	Uterus	TRIM28	chr17_18855325_C_G_b38	1.75e-08	PRPSAP2	973	0	270	0	0	270
TRIM28_PRPSAP2	Uterus	TRIM28	chr17_18883788_T_A_b38	1.75e-08	PRPSAP2	27488	0	270	0	0	270
TRIM28_PRPSAP2	Uterus	TRIM28	chr17_18859663_C_A_b38	1.75e-08	PRPSAP2	3363	0	270	0	0	270
TRIM28_PRPSAP2	Uterus	TRIM28	chr17_18861072_T_G_b38	1.75e-08	PRPSAP2	4772	0	270	0	0	270
TRIM28_PRPSAP2	Uterus	TRIM28	chr17_18893133_G_T_b38	1.42e-08	PRPSAP2	36833	0	270	0	0	270
TRIM28_PRPSAP2	Uterus	TRIM28	chr17_18882786_G_A_b38	1.75e-08	PRPSAP2	26486	0	270	0	0	270
TRIM28_PRPSAP2	Uterus	TRIM28	chr17_18859825_A_G_b38	1.75e-08	PRPSAP2	3525	0	270	0	0	270
TRIM28_PRPSAP2	Uterus	TRIM28	chr17_18887519_G_A_b38	1.75e-08	PRPSAP2	31219	0	270	0	0	270
TRIM28_PRPSAP2	Uterus	TRIM28	chr17_18896401_A_G_b38	1.75e-08	PRPSAP2	40101	0	270	0	0	270
TRIM28_PRPSAP2	Uterus	TRIM28	chr17_18871070_A_C_b38	1.75e-08	PRPSAP2	14770	0	270	0	0	270
TRIM28_PRPSAP2	Uterus	TRIM28	chr17_18892984_G_A_b38	1.75e-08	PRPSAP2	36684	0	270	0	0	270
TRIM28_PRPSAP2	Uterus	TRIM28	chr17_18877575_GT_G_b38	1.75e-08	PRPSAP2	21275	0	270	0	0	270
TRIM28_PRPSAP2	Uterus	TRIM28	chr17_18893867_A_G_b38	1.75e-08	PRPSAP2	37567	0	270	0	0	270
TRIM28_PRPSAP2	Uterus	TRIM28	chr17_18887161_C_A_b38	1.77e-08	PRPSAP2	30861	0	270	0	0	270
TRIM28_PTBP2	Brain_Hippocampus	TRIM28	chr1_96887717_G_C_b38	2.58e-08	PTBP2	166051	0	0	0	153	152
USF1_OR2W3	Brain_Amygdala	USF1	chr1_247881693_C_T_b38	3.49e-08	OR2W3	13893	0	0	0	219	218
USF2_GATA3	Brain_Putamen_basal_ganglia	USF2	chr10_8241556_C_T_b38	3.29e-08	GATA3	187951	0	60	0	473	483
USF2_NFKBIA	Brain_Frontal_Cortex_BA9	USF2	chr14_35389450_C_T_b38	3.53e-11	NFKBIA	15295	0	56	0	151	164
ZBTB33_RBPJ	Brain_Cerebellum	ZBTB33	chr4_26064693_A_G_b38	4.7e-08	RBPJ	98761	0	104	0	216	267
ZNF384_BARX2	Brain_Amygdala	ZNF384	chr11_129473424_T_C_b38	4.63e-08	BARX2	97483	0	59	0	172	187
ZNF384_BARX2	Brain_Amygdala	ZNF384	chr11_129474713_T_C_b38	4.63e-08	BARX2	98772	0	59	0	172	187
ZNF384_BARX2	Brain_Amygdala	ZNF384	chr11_129476713_A_G_b38	4.63e-08	BARX2	100772	0	59	0	172	187
ZNF384_BARX2	Brain_Amygdala	ZNF384	chr11_129460060_G_A_b38	4.63e-08	BARX2	84119	0	59	0	172	187
ZNF384_BARX2	Brain_Amygdala	ZNF384	chr11_129460647_C_G_b38	4.63e-08	BARX2	84706	0	59	0	172	187
